# The search for CDK4/6 inhibitor biomarkers has been hampered by inappropriate proliferation assays

**DOI:** 10.1101/2023.03.15.532719

**Authors:** Reece Foy, Kah Xin Lew, Adrian T Saurin

## Abstract

CDK4/6 inhibitors arrest the cell cycle in G1 and are used in combination with hormone therapy to treat advanced HR+/HER- breast cancer. To allow more effective use of these drugs in breast cancer, and to facilitate their use in other tumour types, biomarkers that can predict response are urgently needed. We demonstrate here that previous large-scale screens designed to identify the most sensitive tumour types and genotypes have misrepresented the responsive cell lines because of a reliance on ATP-based proliferation assays. When cells arrest in G1 following CDK4/6 inhibition, they continue to grow in size, producing more mitochondria and ATP. This cellular overgrowth masks an efficient arrest using metabolic ATP-based assays, but not if DNA-based assays are used instead. By comparing tumour cells using different assay types, we demonstrate that the lymphoma lines previously identified as the most responsive cell types, simply appear to respond the best because they fail to overgrow during the G1 arrest. Similarly, the CDK4/6 inhibitor abemaciclib appears to inhibit proliferation better than palbociclib, but this is because it also inhibits cell overgrowth through off-target effects. DepMap analysis of previous screening data using only the reliable assay types, demonstrates that palbociclib-sensitivity is associated with sensitivity to Cyclin D1, CDK4 and CDK6 knockout/knockdown, and resistance is associated with sensitivity to Cyclin E1, CDK2 and SKP2 knockout/knockdown. Furthermore, potential biomarkers of palbociclib-sensitivity are increased expression of Cyclin D1 (CCND1) and RB1, and reduced expression of Cyclin E1 (CCNE1) and CDKN2A. None of these associations are present when analysing DepMap using similar data from metabolic assays. This reinforces the importance of new screens to assess CDK4/6 inhibitors, and potentially other anti-cancer drugs, against a wide range of cell types using an appropriate proliferation assay. This would help to better inform clinical trials and to identify much needed biomarkers of response.
