## Supplementary Table 3 for "The search for CDK4/6 inhibitor biomarkers has been hampered by inappropriate proliferation assays"

### Sheet: Metabolic Assays
Cell Line	DepMap ID	Cancer Type	IC50 (uM)	Study
OVCAR-3	ACH-000001	ovary	411.729	GDSC2 (Iorio, 2016)
LS-513	ACH-000007	large_intestine	3.89207	GDSC2 (Iorio, 2016)
A101D	ACH-000008	melanoma	24.8711	GDSC2 (Iorio, 2016)
C2BBe1	ACH-000009	large_intestine	476.093	GDSC2 (Iorio, 2016)
HCC827	ACH-000012	lung_NSCLC_adenocarcinoma	849.917	GDSC2 (Iorio, 2016)
SKBR3	ACH-000017	breast cancer	7.57	(Gong et al, 2017)
T24	ACH-000018	bladder cancer	8.99	(Gong et al, 2017)
MCF7	ACH-000019	breast	43.2971	GDSC2 (Iorio, 2016)
NCI-H1693	ACH-000021	lung_NSCLC_adenocarcinoma	95.8766	GDSC2 (Iorio, 2016)
PA-TU-8988T	ACH-000023	pancreas	99.2691	GDSC2 (Iorio, 2016)
PC-14	ACH-000030	lung_NSCLC_adenocarcinoma	51.7304	GDSC2 (Iorio, 2016)
NCI-H1650	ACH-000035	lung_NSCLC_adenocarcinoma	223.398	GDSC2 (Iorio, 2016)
U-118 MG	ACH-000040	glioma	51.7911	GDSC2 (Iorio, 2016)
PANC 02.03	ACH-000042	pancreas	48.4007	GDSC2 (Iorio, 2016)
MV4-11	ACH-000045	leukemia	0.476956	GDSC2 (Iorio, 2016)
GCIY	ACH-000047	stomach	111.715	GDSC2 (Iorio, 2016)
TOV-112D	ACH-000048	ovary	6.30881	GDSC2 (Iorio, 2016)
A-673	ACH-000052	rhabdomyosarcoma	9.33374	GDSC2 (Iorio, 2016)
HT-1080	ACH-000054	fibrosarcoma	393.156	GDSC2 (Iorio, 2016)
D283 MED	ACH-000055	medulloblastoma	2.51054	GDSC2 (Iorio, 2016)
PANC 10-05	ACH-000060	pancreas	29.8803	GDSC2 (Iorio, 2016)
RERFLCMS	ACH-000062	lung NSCLC	20	(Gong et al, 2017)
KU812	ACH-000074	chronic_myeloid_leukaemia	3.55935	GDSC2 (Iorio, 2016)
U-87 MG	ACH-000075	glioma	43.4609	GDSC2 (Iorio, 2016)
G-292, Clone A141B1	ACH-000082	osteosarcoma	184.275	GDSC2 (Iorio, 2016)
PC-3	ACH-000090	prostate	464.17	GDSC2 (Iorio, 2016)
OV56	ACH-000091	ovary	173.556	GDSC2 (Iorio, 2016)
NCI-H2452	ACH-000092	mesothelioma	22.7108	GDSC2 (Iorio, 2016)
HPAF-II	ACH-000094	pancreas	392.236	GDSC2 (Iorio, 2016)
G-401	ACH-000096	kidney	2.02022	GDSC2 (Iorio, 2016)
ZR751	ACH-000097	breast cancer	20	(Gong et al, 2017)
GAMG	ACH-000098	glioma	58.956	GDSC2 (Iorio, 2016)
SIMA	ACH-000099	neuroblastoma	37.9191	GDSC2 (Iorio, 2016)
Caov-4	ACH-000103	ovary	50.8517	GDSC2 (Iorio, 2016)
CAPAN-2	ACH-000107	pancreas	465.024	GDSC2 (Iorio, 2016)
KP-3	ACH-000108	pancreas	91.3081	GDSC2 (Iorio, 2016)
VCaP	ACH-000115	prostate	33.5818	GDSC2 (Iorio, 2016)
OAW28	ACH-000116	ovary	486.793	GDSC2 (Iorio, 2016)
EFM-192A	ACH-000117	breast	49.4424	GDSC2 (Iorio, 2016)
HuP-T3	ACH-000118	pancreas	59.9108	GDSC2 (Iorio, 2016)
CHP-212	ACH-000120	neuroblastoma	4.22687	GDSC2 (Iorio, 2016)
NCI-H2405	ACH-000121	lung_NSCLC_adenocarcinoma	267.218	GDSC2 (Iorio, 2016)
8-MG-BA	ACH-000137	glioma	19.3532	GDSC2 (Iorio, 2016)
CFPAC-1	ACH-000138	pancreas	70.7361	GDSC2 (Iorio, 2016)
PANC 03.27	ACH-000139	pancreas	63.8387	GDSC2 (Iorio, 2016)
Pfeiffer	ACH-000140	diffuse large B cell lymphoma	3.62	(Gong et al, 2017)
CAL-29	ACH-000142	bladder	233.507	GDSC2 (Iorio, 2016)
SK-LMS-1	ACH-000145	soft_tissue_other	89.5164	GDSC2 (Iorio, 2016)
THP-1	ACH-000146	acute_myeloid_leukaemia	12.5547	GDSC1 (Garnett et al, 2012)
T-47D	ACH-000147	breast	30.0201	GDSC2 (Iorio, 2016)
Hs 578T	ACH-000148	breast	55.1542	GDSC2 (Iorio, 2016)
SK-N-SH	ACH-000149	neuroblastoma	77.0646	GDSC2 (Iorio, 2016)
NCI-H2052	ACH-000153	mesothelioma	156.871	GDSC2 (Iorio, 2016)
SW 1990	ACH-000155	pancreas	273.107	GDSC2 (Iorio, 2016)
OS-RC-2	ACH-000159	kidney	145.147	GDSC2 (Iorio, 2016)
COR-L105	ACH-000161	lung_NSCLC_adenocarcinoma	33.1673	GDSC2 (Iorio, 2016)
NOMO-1	ACH-000168	acute_myeloid_leukaemia	7.19884	GDSC2 (Iorio, 2016)
RD	ACH-000169	rhabdomyosarcoma	33.5801	GDSC2 (Iorio, 2016)
VMRC-RCZ	ACH-000171	kidney	625.522	GDSC2 (Iorio, 2016)
CAL-62	ACH-000174	thyroid	179.874	GDSC2 (Iorio, 2016)
LOU-NH91	ACH-000176	lung_NSCLC_squamous_cell_carcinoma	125.002	GDSC2 (Iorio, 2016)
Hs 766T	ACH-000178	pancreas	71.5964	GDSC2 (Iorio, 2016)
SCC-9	ACH-000181	head_and_neck	150.585	GDSC2 (Iorio, 2016)
SCC25	ACH-000188	head/neck cancer	20	(Gong et al, 2017)
RCC10RGB	ACH-000189	kidney	26.7031	GDSC2 (Iorio, 2016)
HD-MY-Z	ACH-000190	Hodgkin_lymphoma	486.018	GDSC2 (Iorio, 2016)
BHT-101	ACH-000191	thyroid	19.6388	GDSC2 (Iorio, 2016)
MFE-280	ACH-000192	endometrium	250.277	GDSC2 (Iorio, 2016)
NMCG1	ACH-000200	glioma	15.63	(Gong et al, 2017)
A-204	ACH-000201	rhabdomyosarcoma	40.4425	GDSC2 (Iorio, 2016)
Detroit-562	ACH-000207	head_and_neck	21.1468	GDSC2 (Iorio, 2016)
CAL-120	ACH-000212	breast	524.842	GDSC2 (Iorio, 2016)
HuP-T4	ACH-000213	pancreas	88.8848	GDSC2 (Iorio, 2016)
JHH-6	ACH-000217	liver	75.1855	GDSC2 (Iorio, 2016)
PL-21	ACH-000218	acute_myeloid_leukaemia	1.91384	GDSC1 (Garnett et al, 2012)
A-375	ACH-000219	melanoma	15.226	GDSC2 (Iorio, 2016)
SNU-398	ACH-000221	liver	33.277	GDSC2 (Iorio, 2016)
AsPC-1	ACH-000222	pancreas	94.0849	GDSC2 (Iorio, 2016)
HCC1937	ACH-000223	breast	266.735	GDSC2 (Iorio, 2016)
KP-N-YN	ACH-000227	neuroblastoma	48.3879	GDSC2 (Iorio, 2016)
PANC 04.03	ACH-000235	pancreas	1583.46	GDSC2 (Iorio, 2016)
SW1417	ACH-000236	large_intestine	221.258	GDSC2 (Iorio, 2016)
SCC-4	ACH-000238	head_and_neck	142.874	GDSC2 (Iorio, 2016)
RT4	ACH-000242	bladder	38.4138	GDSC2 (Iorio, 2016)
DAN-G	ACH-000243	pancreas	40.9338	GDSC2 (Iorio, 2016)
DK-MG	ACH-000244	glioma	65.4653	GDSC2 (Iorio, 2016)
OCUM-1	ACH-000247	stomach	73.7588	GDSC2 (Iorio, 2016)
AU565	ACH-000248	breast	26.0101	GDSC2 (Iorio, 2016)
CL-11	ACH-000249	large_intestine	136.963	GDSC2 (Iorio, 2016)
KMRC-20	ACH-000250	kidney	77.2579	GDSC2 (Iorio, 2016)
LS-1034	ACH-000252	large_intestine	21.1207	GDSC2 (Iorio, 2016)
SCC-15	ACH-000254	head_and_neck	250.55	GDSC2 (Iorio, 2016)
KELLY	ACH-000259	neuroblastoma	39.8836	GDSC2 (Iorio, 2016)
SK-N-AS	ACH-000260	neuroblastoma	14.5803	GDSC2 (Iorio, 2016)
Calu-6	ACH-000264	lung_NSCLC_adenocarcinoma	15.0181	GDSC2 (Iorio, 2016)
HPAC	ACH-000270	pancreas	750.953	GDSC2 (Iorio, 2016)
SF539	ACH-000273	glioma	55.7242	GDSC2 (Iorio, 2016)
HCC38	ACH-000276	breast	159.402	GDSC2 (Iorio, 2016)
HCC1419	ACH-000277	breast	58.4829	GDSC2 (Iorio, 2016)
KP-2	ACH-000281	pancreas	139.32	GDSC2 (Iorio, 2016)
NCI-H1755	ACH-000282	lung_NSCLC_adenocarcinoma	11.9539	GDSC2 (Iorio, 2016)
BT-549	ACH-000288	breast	83.7298	GDSC2 (Iorio, 2016)
OV-90	ACH-000291	ovary	223.93	GDSC2 (Iorio, 2016)
NCI-H841	ACH-000292	lung_small_cell_carcinoma	110.288	GDSC2 (Iorio, 2016)
KLE	ACH-000293	endometrium	678.919	GDSC2 (Iorio, 2016)
NCI-H2029	ACH-000298	lung_small_cell_carcinoma	109.735	GDSC2 (Iorio, 2016)
WM-115	ACH-000304	melanoma	99.0399	GDSC2 (Iorio, 2016)
EC-GI-10	ACH-000305	oesophagus	147.523	GDSC2 (Iorio, 2016)
EFO-21	ACH-000308	ovary	313.782	GDSC2 (Iorio, 2016)
SK-LU-1	ACH-000309	lung_NSCLC_adenocarcinoma	33.8191	GDSC2 (Iorio, 2016)
NCI-H2122	ACH-000311	lung_NSCLC_adenocarcinoma	15.9319	GDSC2 (Iorio, 2016)
TE10	ACH-000318	esophageal cancer	20	(Gong et al, 2017)
MPP 89	ACH-000319	mesothelioma	85.5237	GDSC2 (Iorio, 2016)
PSN1	ACH-000320	pancreas	22.6205	GDSC2 (Iorio, 2016)
HT-144	ACH-000322	melanoma	15.2597	GDSC2 (Iorio, 2016)
42-MG-BA	ACH-000323	glioma	174.28	GDSC2 (Iorio, 2016)
CCFSTTG1	ACH-000329	glioma	20	(Gong et al, 2017)
EFM-19	ACH-000330	breast	39.1857	GDSC2 (Iorio, 2016)
YAPC	ACH-000332	pancreas	93.3622	GDSC2 (Iorio, 2016)
MSTO-211H	ACH-000335	mesothelioma	49.8931	GDSC2 (Iorio, 2016)
NCI-H3122	ACH-000337	lung_NSCLC_adenocarcinoma	5.9175	GDSC2 (Iorio, 2016)
SK-N-FI	ACH-000341	neuroblastoma	15.747	GDSC2 (Iorio, 2016)
NCI-H522	ACH-000343	lung_NSCLC_adenocarcinoma	101.722	GDSC2 (Iorio, 2016)
QGP1	ACH-000347	somatostatinoma	20	(Gong et al, 2017)
RPMI-7951	ACH-000348	melanoma	17.6959	GDSC2 (Iorio, 2016)
HCC1500	ACH-000349	breast	136.921	GDSC2 (Iorio, 2016)
HCC1428	ACH-000352	breast	358.875	GDSC2 (Iorio, 2016)
CAPAN-1	ACH-000354	pancreas	95.0613	GDSC2 (Iorio, 2016)
JEKO-1	ACH-000357	B_cell_lymphoma	1.15721	GDSC1 (Garnett et al, 2012)
MG-63	ACH-000359	osteosarcoma	36.3867	GDSC2 (Iorio, 2016)
SK-HEP-1	ACH-000361	liver	15.9954	GDSC2 (Iorio, 2016)
MOLM-13	ACH-000362	acute_myeloid_leukaemia	0.225099	GDSC2 (Iorio, 2016)
U-2 OS	ACH-000364	osteosarcoma	54.7247	GDSC2 (Iorio, 2016)
SK-N-DZ	ACH-000366	neuroblastoma	13.9151	GDSC2 (Iorio, 2016)
NCI-H226	ACH-000367	lung_NSCLC_squamous_cell_carcinoma	394.056	GDSC2 (Iorio, 2016)
HCC1143	ACH-000374	breast	158.422	GDSC2 (Iorio, 2016)
G-402	ACH-000375	soft_tissue_other	5.11147	GDSC2 (Iorio, 2016)
NCIH647	ACH-000378	lung NSCLC	20	(Gong et al, 2017)
NCI-H1781	ACH-000379	lung_NSCLC_adenocarcinoma	273.296	GDSC2 (Iorio, 2016)
T84	ACH-000381	large_intestine	108.205	GDSC2 (Iorio, 2016)
OE33	ACH-000383	oesophagus	27.5863	GDSC2 (Iorio, 2016)
SW 780	ACH-000384	bladder	61.6097	GDSC2 (Iorio, 2016)
H4	ACH-000389	glioma	6.61113	GDSC2 (Iorio, 2016)
MHH-ES-1	ACH-000391	ewings_sarcoma	27.8707	GDSC2 (Iorio, 2016)
Calu-3	ACH-000392	lung_NSCLC_adenocarcinoma	485.145	GDSC2 (Iorio, 2016)
NCI-H520	ACH-000395	lung_NSCLC_squamous_cell_carcinoma	2.60003	GDSC2 (Iorio, 2016)
SK-CO-1	ACH-000400	large_intestine	7.08794	GDSC2 (Iorio, 2016)
NCI-H747	ACH-000403	large_intestine	59.8708	GDSC2 (Iorio, 2016)
TE-5	ACH-000408	oesophagus	102.112	GDSC2 (Iorio, 2016)
Saos-2	ACH-000410	osteosarcoma	65.9045	GDSC2 (Iorio, 2016)
NCI-H1944	ACH-000414	lung_NSCLC_adenocarcinoma	50.0966	GDSC2 (Iorio, 2016)
NCIH838	ACH-000416	lung NSCLC	20	(Gong et al, 2017)
PANC 08.13	ACH-000417	pancreas	486.22	GDSC2 (Iorio, 2016)
SNU-449	ACH-000420	liver	63.7109	GDSC2 (Iorio, 2016)
SNU475	ACH-000422	liver cancer	0.78	(Gong et al, 2017)
SKMEL3	ACH-000423	melanoma	2.31	(Gong et al, 2017)
TC-71	ACH-000424	ewings_sarcoma	12.3736	GDSC2 (Iorio, 2016)
UACC-62	ACH-000425	melanoma	26.0958	GDSC2 (Iorio, 2016)
NCI-N87	ACH-000427	stomach	55.72	GDSC2 (Iorio, 2016)
A-704	ACH-000429	kidney	15.8768	GDSC2 (Iorio, 2016)
TYK-nu	ACH-000430	ovary	10.5396	GDSC2 (Iorio, 2016)
Caki1	ACH-000433	kidney cancer	12.24	(Gong et al, 2017)
NCI-H1915	ACH-000434	lung_NSCLC_large_cell	45.8324	GDSC2 (Iorio, 2016)
SW-1088	ACH-000437	glioma	21.0197	GDSC2 (Iorio, 2016)
SH-4	ACH-000441	melanoma	16.0588	GDSC2 (Iorio, 2016)
RERF-LC-Sq1	ACH-000442	lung_NSCLC_squamous_cell_carcinoma	12.5651	GDSC2 (Iorio, 2016)
OVKATE	ACH-000443	ovary	136.226	GDSC2 (Iorio, 2016)
NCI-H2228	ACH-000447	lung_NSCLC_adenocarcinoma	83.5626	GDSC2 (Iorio, 2016)
MES-SA	ACH-000449	uterus	19.2338	GDSC2 (Iorio, 2016)
NCI-H2085	ACH-000451	lung_NSCLC_adenocarcinoma	207.653	GDSC2 (Iorio, 2016)
TE-8	ACH-000452	oesophagus	83.5684	GDSC2 (Iorio, 2016)
B-CPAP	ACH-000456	thyroid	51.9973	GDSC2 (Iorio, 2016)
CAL-54	ACH-000457	kidney	3.17462	GDSC2 (Iorio, 2016)
NCIH460	ACH-000463	lung NSCLC	5.93	(Gong et al, 2017)
CAS-1	ACH-000464	glioma	76.6897	GDSC2 (Iorio, 2016)
YH-13	ACH-000469	glioma	18.1864	GDSC2 (Iorio, 2016)
SW1463	ACH-000470	large_intestine	7.83661	GDSC2 (Iorio, 2016)
Li7	ACH-000471	liver cancer	12.78	(Gong et al, 2017)
HSC-2	ACH-000472	head_and_neck	29.1366	GDSC2 (Iorio, 2016)
RT-112	ACH-000473	bladder	23.9742	GDSC2 (Iorio, 2016)
huH-1	ACH-000475	liver	131.91	GDSC2 (Iorio, 2016)
JHH-4	ACH-000476	liver	64.3029	GDSC2 (Iorio, 2016)
SNU-387	ACH-000478	liver	49.4118	GDSC2 (Iorio, 2016)
HuH-7	ACH-000480	liver	273.429	GDSC2 (Iorio, 2016)
NCI-H2170	ACH-000481	lung_NSCLC_squamous_cell_carcinoma	21.1036	GDSC2 (Iorio, 2016)
RERF-LC-KJ	ACH-000482	lung_NSCLC_adenocarcinoma	180.357	GDSC2 (Iorio, 2016)
SNU-182	ACH-000483	liver	483.866	GDSC2 (Iorio, 2016)
KU-19-19	ACH-000486	bladder	10.8901	GDSC2 (Iorio, 2016)
TE11	ACH-000488	esophageal cancer	6.25	(Gong et al, 2017)
SW1116	ACH-000489	large_intestine	320.462	GDSC2 (Iorio, 2016)
SNU-423	ACH-000493	liver	49.5736	GDSC2 (Iorio, 2016)
NCI-H1792	ACH-000496	lung_NSCLC_adenocarcinoma	8.03926	GDSC2 (Iorio, 2016)
LS123	ACH-000501	large_intestine	195.134	GDSC2 (Iorio, 2016)
RKN	ACH-000505	ovary	403.766	GDSC2 (Iorio, 2016)
COR-L88	ACH-000508	lung_small_cell_carcinoma	168.098	GDSC2 (Iorio, 2016)
NCI-H1299	ACH-000510	lung_NSCLC_large_cell	13.9962	GDSC2 (Iorio, 2016)
CAL-78	ACH-000516	chondrosarcoma	122.232	GDSC2 (Iorio, 2016)
CAL-33	ACH-000518	head_and_neck	82.9186	GDSC2 (Iorio, 2016)
KURAMOCHI	ACH-000524	ovary	346.896	GDSC2 (Iorio, 2016)
OVISE	ACH-000527	ovary	481.197	GDSC2 (Iorio, 2016)
DMS 114	ACH-000530	lung_small_cell_carcinoma	90.9291	GDSC2 (Iorio, 2016)
SNU-61	ACH-000532	large_intestine	229.169	GDSC2 (Iorio, 2016)
BxPC-3	ACH-000535	pancreas	30.944	GDSC2 (Iorio, 2016)
BT-20	ACH-000536	breast	50.9958	GDSC2 (Iorio, 2016)
OE21	ACH-000544	oesophagus	41.5258	GDSC2 (Iorio, 2016)
VM-CUB1	ACH-000545	bladder	21.4816	GDSC2 (Iorio, 2016)
HT-1197	ACH-000547	bladder	171.483	GDSC2 (Iorio, 2016)
K-562	ACH-000551	chronic_myeloid_leukaemia	52.6745	GDSC2 (Iorio, 2016)
HT-29	ACH-000552	large_intestine	6.58708	GDSC2 (Iorio, 2016)
UACC-893	ACH-000554	breast	34.376	GDSC2 (Iorio, 2016)
A-498	ACH-000555	kidney	62.8257	GDSC2 (Iorio, 2016)
SiHa	ACH-000556	cervix	218.467	GDSC2 (Iorio, 2016)
HCC-78	ACH-000562	lung_NSCLC_adenocarcinoma	197.464	GDSC2 (Iorio, 2016)
EBC-1	ACH-000563	lung_NSCLC_squamous_cell_carcinoma	26.0562	GDSC2 (Iorio, 2016)
RCM-1	ACH-000565	large_intestine	35.0838	GDSC2 (Iorio, 2016)
SW-1710	ACH-000566	bladder	14.9884	GDSC2 (Iorio, 2016)
UACC-812	ACH-000568	breast	48.8322	GDSC2 (Iorio, 2016)
IST-MES1	ACH-000569	mesothelioma	39.2092	GDSC2 (Iorio, 2016)
T98G	ACH-000571	glioma	57.873	GDSC2 (Iorio, 2016)
G-361	ACH-000572	melanoma	11.5488	GDSC2 (Iorio, 2016)
MDA-MB-436	ACH-000573	breast	125.421	GDSC2 (Iorio, 2016)
FU-OV-1	ACH-000574	ovary	328.024	GDSC2 (Iorio, 2016)
JHH-2	ACH-000577	liver	64.0419	GDSC2 (Iorio, 2016)
UACC-257	ACH-000579	melanoma	48.367	GDSC2 (Iorio, 2016)
C32	ACH-000580	melanoma	198.17	GDSC2 (Iorio, 2016)
EPLC-272H	ACH-000585	lung_NSCLC_squamous_cell_carcinoma	95.2665	GDSC2 (Iorio, 2016)
NCI-H1876	ACH-000586	lung_small_cell_carcinoma	137.65	GDSC2 (Iorio, 2016)
NCI-H1975	ACH-000587	lung_NSCLC_adenocarcinoma	30.3381	GDSC2 (Iorio, 2016)
NCIH1437	ACH-000589	lung NSCLC	10.58	(Gong et al, 2017)
LCLC-97TM1	ACH-000596	lung_NSCLC_large_cell	70.9591	GDSC2 (Iorio, 2016)
PA-TU-8902	ACH-000599	pancreas	44.6275	GDSC2 (Iorio, 2016)
MIA PaCa-2	ACH-000601	pancreas	28.6708	GDSC2 (Iorio, 2016)
TE-6	ACH-000605	oesophagus	98.6972	GDSC2 (Iorio, 2016)
HOS	ACH-000613	osteosarcoma	21.3436	GDSC2 (Iorio, 2016)
Hs 746T	ACH-000616	stomach	171.704	GDSC2 (Iorio, 2016)
OVCAR-4	ACH-000617	ovary	452.384	GDSC2 (Iorio, 2016)
JHH-1	ACH-000620	liver	229.883	GDSC2 (Iorio, 2016)
MDA-MB-157	ACH-000621	breast	56.5942	GDSC2 (Iorio, 2016)
KNS42	ACH-000622	glioma	20	(Gong et al, 2017)
HCC1806	ACH-000624	breast	55.2699	GDSC2 (Iorio, 2016)
LCLC-103H	ACH-000627	lung_NSCLC_large_cell	66.8992	GDSC2 (Iorio, 2016)
NCI-H596	ACH-000628	lung_NSCLC_adenocarcinoma	403.009	GDSC2 (Iorio, 2016)
KS-1	ACH-000631	glioma	63.9808	GDSC2 (Iorio, 2016)
FU97	ACH-000633	stomach	10.6637	GDSC2 (Iorio, 2016)
KYSE-520	ACH-000637	oesophagus	861.171	GDSC2 (Iorio, 2016)
NCI-H441	ACH-000638	lung_NSCLC_adenocarcinoma	260.149	GDSC2 (Iorio, 2016)
NCI-H211	ACH-000639	lung_small_cell_carcinoma	3.7856	GDSC2 (Iorio, 2016)
SKMEL31	ACH-000640	melanoma	20	(Gong et al, 2017)
HDQ-P1	ACH-000643	breast	93.1016	GDSC2 (Iorio, 2016)
OVMANA	ACH-000646	ovarian cancer	6.36	(Gong et al, 2017)
TE-1	ACH-000647	oesophagus	140.826	GDSC2 (Iorio, 2016)
NCI-H28	ACH-000648	mesothelioma	6.59688	GDSC2 (Iorio, 2016)
786-O	ACH-000649	kidney	9.81153	GDSC2 (Iorio, 2016)
IGR-37	ACH-000650	melanoma	58.0408	GDSC2 (Iorio, 2016)
SW-620	ACH-000651	large_intestine	11.9646	GDSC2 (Iorio, 2016)
SUIT-2	ACH-000652	pancreas	228.953	GDSC2 (Iorio, 2016)
SF268	ACH-000655	glioma	253.075	GDSC2 (Iorio, 2016)
A2780	ACH-000657	ovary	1.13098	GDSC2 (Iorio, 2016)
COR-L23	ACH-000662	lung_NSCLC_large_cell	90.9808	GDSC2 (Iorio, 2016)
OVTOKO	ACH-000663	ovary	14.2614	GDSC2 (Iorio, 2016)
SK-MES-1	ACH-000665	lung_NSCLC_squamous_cell_carcinoma	91.7276	GDSC2 (Iorio, 2016)
NCI-H1355	ACH-000666	lung_NSCLC_adenocarcinoma	82.8022	GDSC2 (Iorio, 2016)
HCC-44	ACH-000667	lung_NSCLC_adenocarcinoma	40.7606	GDSC2 (Iorio, 2016)
HCC70	ACH-000668	breast	38.2036	GDSC2 (Iorio, 2016)
SBC-5	ACH-000670	lung_small_cell_carcinoma	29.8635	GDSC2 (Iorio, 2016)
IA-LM	ACH-000672	lung_NSCLC_large_cell	167.333	GDSC2 (Iorio, 2016)
NUGC-4	ACH-000674	stomach	335.945	GDSC2 (Iorio, 2016)
SW 1573	ACH-000677	lung_NSCLC_adenocarcinoma	167.496	GDSC2 (Iorio, 2016)
MKN7	ACH-000678	stomach	275.607	GDSC2 (Iorio, 2016)
OE-19	ACH-000679	oesophagus	32.7629	GDSC2 (Iorio, 2016)
SW948	ACH-000680	large_intestine	53.9678	GDSC2 (Iorio, 2016)
A549	ACH-000681	lung_NSCLC_adenocarcinoma	7.8675	GDSC2 (Iorio, 2016)
KMRC-1	ACH-000684	kidney	55.946	GDSC2 (Iorio, 2016)
KYSE-180	ACH-000693	oesophagus	54.994	GDSC2 (Iorio, 2016)
TE-9	ACH-000694	oesophagus	109.543	GDSC2 (Iorio, 2016)
OVCAR-8	ACH-000696	ovary	80.2766	GDSC2 (Iorio, 2016)
DMS 53	ACH-000698	lung_small_cell_carcinoma	50.2491	GDSC2 (Iorio, 2016)
HCC1395	ACH-000699	breast	27.4021	GDSC2 (Iorio, 2016)
OAW42	ACH-000704	ovary	168.835	GDSC2 (Iorio, 2016)
JIMT-1	ACH-000711	breast	149.202	GDSC2 (Iorio, 2016)
CaOV3	ACH-000713	ovarian cancer	7.93	(Gong et al, 2017)
TT2609-C02	ACH-000716	thyroid	535.461	GDSC2 (Iorio, 2016)
COLO-680N	ACH-000717	oesophagus	304.769	GDSC2 (Iorio, 2016)
RMG-I	ACH-000719	ovary	67.392	GDSC2 (Iorio, 2016)
TCCSUP	ACH-000720	bladder	360.017	GDSC2 (Iorio, 2016)
HT-1376	ACH-000724	bladder	291.374	GDSC2 (Iorio, 2016)
HCC202	ACH-000725	breast	129.952	GDSC2 (Iorio, 2016)
NCI-H2066	ACH-000727	lung_small_cell_carcinoma	776.855	GDSC2 (Iorio, 2016)
SKMEL5	ACH-000730	melanoma	7.19	(Gong et al, 2017)
GB-1	ACH-000738	glioma	65.4063	GDSC2 (Iorio, 2016)
HepG2	ACH-000739	liver cancer	4.62	(Gong et al, 2017)
A-253	ACH-000740	head_and_neck	173.83	GDSC2 (Iorio, 2016)
NCI-H1623	ACH-000744	lung_NSCLC_adenocarcinoma	397.92	GDSC2 (Iorio, 2016)
NCI-H1703	ACH-000747	lung_NSCLC_adenocarcinoma	24.0367	GDSC2 (Iorio, 2016)
SJSA-1	ACH-000748	bone_other	19.4684	GDSC2 (Iorio, 2016)
DMS 273	ACH-000749	lung_small_cell_carcinoma	46.7106	GDSC2 (Iorio, 2016)
NCI-H196	ACH-000752	lung_small_cell_carcinoma	207.751	GDSC2 (Iorio, 2016)
HCC2218	ACH-000755	breast	7.21487	GDSC2 (Iorio, 2016)
GI-1	ACH-000756	glioma	109.899	GDSC2 (Iorio, 2016)
MDA-MB-175-VII	ACH-000759	breast	113.475	GDSC2 (Iorio, 2016)
MDA-MB-231	ACH-000768	breast	14.5742	GDSC2 (Iorio, 2016)
LK-2	ACH-000769	lung_NSCLC_squamous_cell_carcinoma	152.271	GDSC2 (Iorio, 2016)
NCI-H727	ACH-000775	lung_NSCLC_carcinoid	25.3062	GDSC2 (Iorio, 2016)
ONS-76	ACH-000776	medulloblastoma	26.353	GDSC2 (Iorio, 2016)
HSC-3	ACH-000778	head_and_neck	12.4308	GDSC2 (Iorio, 2016)
NCI-H2023	ACH-000781	lung_NSCLC_adenocarcinoma	28.199	GDSC2 (Iorio, 2016)
CAMA-1	ACH-000783	breast	26.4396	GDSC2 (Iorio, 2016)
KYSE-70	ACH-000784	oesophagus	154.231	GDSC2 (Iorio, 2016)
LXF-289	ACH-000787	lung_NSCLC_adenocarcinoma	20.9235	GDSC2 (Iorio, 2016)
NCI-H810	ACH-000789	lung_NSCLC_large_cell	149.957	GDSC2 (Iorio, 2016)
BFTC-909	ACH-000792	kidney	7.91154	GDSC2 (Iorio, 2016)
BICR 22	ACH-000794	head_and_neck	130.319	GDSC2 (Iorio, 2016)
CL-40	ACH-000798	large_intestine	18.4842	GDSC2 (Iorio, 2016)
BFTC-905	ACH-000802	bladder	7.51347	GDSC2 (Iorio, 2016)
COLO 668	ACH-000803	lung_small_cell_carcinoma	37.2222	GDSC2 (Iorio, 2016)
COLO-679	ACH-000805	melanoma	170.371	GDSC2 (Iorio, 2016)
KYSE-410	ACH-000809	oesophagus	225.992	GDSC2 (Iorio, 2016)
SK-OV-3	ACH-000811	ovary	300.657	GDSC2 (Iorio, 2016)
BT-483	ACH-000818	breast	4826.58	GDSC2 (Iorio, 2016)
LN-18	ACH-000819	glioma	63.9395	GDSC2 (Iorio, 2016)
KYSE-140	ACH-000823	oesophagus	46.9097	GDSC2 (Iorio, 2016)
WM-793	ACH-000827	melanoma	17.135	GDSC2 (Iorio, 2016)
ZR-75-30	ACH-000828	breast	251.628	GDSC2 (Iorio, 2016)
CAL 27	ACH-000832	head_and_neck	69.4926	GDSC2 (Iorio, 2016)
GCT	ACH-000835	soft_tissue_other	39.2808	GDSC2 (Iorio, 2016)
SW480	ACH-000842	colon cancer	18.97	(Gong et al, 2017)
HARA	ACH-000843	lung_NSCLC_squamous_cell_carcinoma	6.00932	GDSC2 (Iorio, 2016)
FADU	ACH-000846	head_and_neck	23.389	GDSC2 (Iorio, 2016)
HGC-27	ACH-000847	stomach	2.07828	GDSC2 (Iorio, 2016)
JHH-7	ACH-000848	liver	487	GDSC2 (Iorio, 2016)
MDA-MB-468	ACH-000849	breast	71.3147	GDSC2 (Iorio, 2016)
NCI-H661	ACH-000853	lung_NSCLC_large_cell	351.547	GDSC2 (Iorio, 2016)
KYSE-150	ACH-000855	oesophagus	8.05839	GDSC2 (Iorio, 2016)
CAL-51	ACH-000856	breast	20.4122	GDSC2 (Iorio, 2016)
CAL-85-1	ACH-000857	breast	33.9859	GDSC2 (Iorio, 2016)
KNS-62	ACH-000858	lung_NSCLC_squamous_cell_carcinoma	36.0447	GDSC2 (Iorio, 2016)
HCC1954	ACH-000859	breast	132.658	GDSC2 (Iorio, 2016)
HOP-62	ACH-000861	lung_NSCLC_adenocarcinoma	195.922	GDSC2 (Iorio, 2016)
DBTRG-05MG	ACH-000863	glioma	2017.23	GDSC2 (Iorio, 2016)
KYSE-450	ACH-000865	oesophagus	38.653	GDSC2 (Iorio, 2016)
NCI-H1048	ACH-000866	lung_small_cell_carcinoma	140.934	GDSC2 (Iorio, 2016)
ChaGoK1	ACH-000867	lung NSCLC	13.79	(Gong et al, 2017)
NCI-H1568	ACH-000869	lung_NSCLC_adenocarcinoma	585.015	GDSC2 (Iorio, 2016)
KYSE-270	ACH-000873	oesophagus	127.497	GDSC2 (Iorio, 2016)
NCI-H2347	ACH-000875	lung_NSCLC_adenocarcinoma	1067.38	GDSC2 (Iorio, 2016)
MDA-MB-415	ACH-000876	breast	40.4981	GDSC2 (Iorio, 2016)
HCC-15	ACH-000878	lung_NSCLC_squamous_cell_carcinoma	456.26	GDSC2 (Iorio, 2016)
MFE-296	ACH-000879	endometrium	238.217	GDSC2 (Iorio, 2016)
AGS	ACH-000880	stomach	7.34581	GDSC2 (Iorio, 2016)
MEL-JUSO	ACH-000881	melanoma	192.559	GDSC2 (Iorio, 2016)
IGR-1	ACH-000882	melanoma	9.64413	GDSC2 (Iorio, 2016)
SW 1783	ACH-000883	glioma	118.036	GDSC2 (Iorio, 2016)
TOV-21G	ACH-000885	ovary	12.7654	GDSC2 (Iorio, 2016)
NCI-H2009	ACH-000886	lung_NSCLC_adenocarcinoma	98.9957	GDSC2 (Iorio, 2016)
NCI-H1793	ACH-000888	lung_NSCLC_adenocarcinoma	613.478	GDSC2 (Iorio, 2016)
SW 1271	ACH-000890	lung_small_cell_carcinoma	43.7489	GDSC2 (Iorio, 2016)
NCI-H1563	ACH-000892	lung_NSCLC_adenocarcinoma	266.227	GDSC2 (Iorio, 2016)
NCI-H1651	ACH-000893	lung_NSCLC_adenocarcinoma	150.9	GDSC2 (Iorio, 2016)
NCI-H1869	ACH-000894	lung_NSCLC_squamous_cell_carcinoma	23.5302	GDSC2 (Iorio, 2016)
CL-34	ACH-000895	large_intestine	42.0288	GDSC2 (Iorio, 2016)
647-V	ACH-000896	bladder	184.611	GDSC2 (Iorio, 2016)
NCI-H23	ACH-000900	lung_NSCLC_adenocarcinoma	244.027	GDSC2 (Iorio, 2016)
FTC-133	ACH-000903	thyroid	481.551	GDSC2 (Iorio, 2016)
5637	ACH-000905	bladder	109.424	GDSC2 (Iorio, 2016)
ES-2	ACH-000906	ovary	8.85218	GDSC2 (Iorio, 2016)
MDA-MB-453	ACH-000910	breast	9.87354	GDSC2 (Iorio, 2016)
NUGC-3	ACH-000911	stomach	45.8217	GDSC2 (Iorio, 2016)
ESS-1	ACH-000913	endometrium	38.8916	GDSC2 (Iorio, 2016)
NCI-H1573	ACH-000916	lung_NSCLC_adenocarcinoma	163.407	GDSC2 (Iorio, 2016)
TE-4	ACH-000917	oesophagus	53.2642	GDSC2 (Iorio, 2016)
HT55	ACH-000926	large_intestine	5.30255	GDSC2 (Iorio, 2016)
BT-474	ACH-000927	breast	313.794	GDSC2 (Iorio, 2016)
HCC1569	ACH-000930	breast	19.6552	GDSC2 (Iorio, 2016)
MDA-MB-361	ACH-000934	breast	14.5775	GDSC2 (Iorio, 2016)
MDST8	ACH-000935	large_intestine	9.85425	GDSC2 (Iorio, 2016)
AN3 CA	ACH-000940	endometrium	37.3369	GDSC2 (Iorio, 2016)
RKO	ACH-000943	large_intestine	17.0312	GDSC2 (Iorio, 2016)
NCI-H650	ACH-000945	lung_NSCLC_adenocarcinoma	96.7607	GDSC2 (Iorio, 2016)
23132-87	ACH-000948	stomach	25.1088	GDSC2 (Iorio, 2016)
TGBC11TKB	ACH-000949	stomach	213.51	GDSC2 (Iorio, 2016)
LoVo	ACH-000950	large_intestine	4.5081	GDSC2 (Iorio, 2016)
NCI-H2342	ACH-000951	lung_NSCLC_adenocarcinoma	286.375	GDSC2 (Iorio, 2016)
SNU-407	ACH-000955	large_intestine	17.0478	GDSC2 (Iorio, 2016)
22RV1	ACH-000956	prostate	16.9241	GDSC2 (Iorio, 2016)
LS-180	ACH-000957	large_intestine	5.47417	GDSC2 (Iorio, 2016)
SW48	ACH-000958	large_intestine	5.29035	GDSC2 (Iorio, 2016)
REH	ACH-000960	B_cell_leukemia	4.86914	GDSC2 (Iorio, 2016)
OC-314	ACH-000962	ovary	8.35947	GDSC2 (Iorio, 2016)
CCK-81	ACH-000963	large_intestine	21.5995	GDSC2 (Iorio, 2016)
RL95-2	ACH-000965	endometrium	27.5014	GDSC2 (Iorio, 2016)
IGROV-1	ACH-000966	ovary	4.29575	GDSC2 (Iorio, 2016)
COLO 792	ACH-000968	melanoma	43.4956	GDSC2 (Iorio, 2016)
KM12	ACH-000969	large_intestine	1.6864	GDSC2 (Iorio, 2016)
SNU-C5	ACH-000970	large_intestine	29.9107	GDSC2 (Iorio, 2016)
HCT-116	ACH-000971	large_intestine	9.07598	GDSC2 (Iorio, 2016)
639-V	ACH-000973	bladder	51.2222	GDSC2 (Iorio, 2016)
SNG-M	ACH-000974	endometrium	37.3321	GDSC2 (Iorio, 2016)
HuCCT1	ACH-000976	biliary_tract	35.1601	GDSC2 (Iorio, 2016)
LNCaP-Clone-FGC	ACH-000977	prostate	3.75346	GDSC2 (Iorio, 2016)
EN	ACH-000978	endometrium	82.2736	GDSC2 (Iorio, 2016)
DU 145	ACH-000979	prostate	206.644	GDSC2 (Iorio, 2016)
LS411N	ACH-000985	large_intestine	27.52	GDSC2 (Iorio, 2016)
HT-115	ACH-000986	large_intestine	9.74974	GDSC2 (Iorio, 2016)
Mewo	ACH-000987	melanoma	30.5922	GDSC2 (Iorio, 2016)
SNU-81	ACH-000991	large_intestine	25.8403	GDSC2 (Iorio, 2016)
HCT-15	ACH-000997	large_intestine	11.9054	GDSC2 (Iorio, 2016)
CW-2	ACH-000998	large_intestine	31.9097	GDSC2 (Iorio, 2016)
Becker	ACH-001016	glioma	19.9545	GDSC2 (Iorio, 2016)
C3A	ACH-001021	liver	57.9032	GDSC2 (Iorio, 2016)
CGTH-W-1	ACH-001023	thyroid	30.2328	GDSC2 (Iorio, 2016)
CHL-1	ACH-001024	melanoma	67.9605	GDSC2 (Iorio, 2016)
COLO-205	ACH-001039	large_intestine	4.08461	GDSC2 (Iorio, 2016)
DOV13	ACH-001063	ovary	2.45042	GDSC2 (Iorio, 2016)
EVSA-T	ACH-001065	breast	21.055	GDSC2 (Iorio, 2016)
NCIH292	ACH-001075	lung NSCLC	11.4	(Gong et al, 2017)
HCC-2998	ACH-001081	large_intestine	21.9619	GDSC2 (Iorio, 2016)
HeLa	ACH-001086	cervix	55.0262	GDSC2 (Iorio, 2016)
HLE	ACH-001089	liver	49.3176	GDSC2 (Iorio, 2016)
KP-1N	ACH-001107	pancreas	65.7074	GDSC2 (Iorio, 2016)
M059J	ACH-001118	glioma	162.195	GDSC2 (Iorio, 2016)
MOG-G-CCM	ACH-001125	glioma	393.67	GDSC2 (Iorio, 2016)
MOG-G-UVW	ACH-001126	glioma	8.29416	GDSC2 (Iorio, 2016)
NCI-H1993	ACH-001137	lung_NSCLC_adenocarcinoma	12.8362	GDSC2 (Iorio, 2016)
OVCAR-5	ACH-001151	ovary	11.7048	GDSC2 (Iorio, 2016)
SJRH-30	ACH-001189	rhabdomyosarcoma	40.1254	GDSC2 (Iorio, 2016)
SK-MEL-2	ACH-001190	melanoma	144.638	GDSC2 (Iorio, 2016)
SK-PN-DW	ACH-001193	ewings_sarcoma	41.7246	GDSC2 (Iorio, 2016)
SNUC2B	ACH-001199	large_intestine	86.6796	GDSC2 (Iorio, 2016)
TK-10	ACH-001208	kidney	30.5302	GDSC2 (Iorio, 2016)
SCC90	ACH-001228	head_and_neck	377.311	GDSC2 (Iorio, 2016)
VMRC-LCD	ACH-001233	lung_NSCLC_adenocarcinoma	69.9938	GDSC2 (Iorio, 2016)
SW982	ACH-001274	soft_tissue_other	5.04741	GDSC2 (Iorio, 2016)
8305C	ACH-001306	thyroid	14.9973	GDSC2 (Iorio, 2016)
8505C	ACH-001307	thyroid	327.079	GDSC2 (Iorio, 2016)
PLCPRF5	ACH-001318	liver cancer	11.78	(Gong et al, 2017)
A431	ACH-001328	melanoma	20	(Gong et al, 2017)
BICR-10	ACH-001331	head_and_neck	26.4003	GDSC2 (Iorio, 2016)
BICR 78	ACH-001332	head_and_neck	95.0774	GDSC2 (Iorio, 2016)
C-33-A	ACH-001333	cervix	34.6011	GDSC2 (Iorio, 2016)
C-4 I	ACH-001334	cervix	125.08	GDSC2 (Iorio, 2016)
Ca Ski	ACH-001336	cervix	114.331	GDSC2 (Iorio, 2016)
DoTc2 4510	ACH-001341	cervix	177.855	GDSC2 (Iorio, 2016)
GI-ME-N	ACH-001344	neuroblastoma	22.8752	GDSC2 (Iorio, 2016)
GP5d	ACH-001345	large_intestine	15.6071	GDSC2 (Iorio, 2016)
HTC-C3	ACH-001350	thyroid	20.4512	GDSC2 (Iorio, 2016)
MCF10A	ACH-001357	breast cancer	5.13	(Gong et al, 2017)
MDA-MB-330	ACH-001358	breast	90.9291	GDSC2 (Iorio, 2016)
ME-180	ACH-001359	cervix	117.574	GDSC2 (Iorio, 2016)
MS751	ACH-001360	cervix	138.6	GDSC2 (Iorio, 2016)
NCI-H847	ACH-001365	lung_small_cell_carcinoma	15.2715	GDSC2 (Iorio, 2016)
PA-1	ACH-001374	ovary	22.302	GDSC2 (Iorio, 2016)
PWR-1E	ACH-001383	prostate	129.44	GDSC2 (Iorio, 2016)
RO82-W-1	ACH-001384	thyroid	273.851	GDSC2 (Iorio, 2016)
SW 626	ACH-001399	ovary	124.099	GDSC2 (Iorio, 2016)
SW954	ACH-001400	vulva cancer	6.92	(Gong et al, 2017)
SW756	ACH-001402	cervix	453.986	GDSC2 (Iorio, 2016)
UMC-11	ACH-001417	lung_NSCLC_carcinoid	24.6745	GDSC2 (Iorio, 2016)
ASH-3	ACH-001443	thyroid	98.7978	GDSC2 (Iorio, 2016)
BPH-1	ACH-001453	prostate	22.1888	GDSC2 (Iorio, 2016)
EGI-1	ACH-001494	biliary_tract	797.871	GDSC2 (Iorio, 2016)
ESO26	ACH-001496	oesophagus	237.495	GDSC2 (Iorio, 2016)
FLO-1	ACH-001500	oesophagus	14.4061	GDSC2 (Iorio, 2016)
HEC-1	ACH-001517	endometrium	437.882	GDSC2 (Iorio, 2016)
H-EMC-SS	ACH-001519	chondrosarcoma	46.8058	GDSC2 (Iorio, 2016)
HT-3	ACH-001525	cervix	326.253	GDSC2 (Iorio, 2016)
HuO9	ACH-001526	osteosarcoma	24.796	GDSC2 (Iorio, 2016)
KOSC2	ACH-001543	head/neck cancer	20	(Gong et al, 2017)
NH-12	ACH-001603	neuroblastoma	106.443	GDSC2 (Iorio, 2016)
no11	ACH-001606	glioma	20	(Gong et al, 2017)
OSC-20	ACH-001626	head_and_neck	85.004	GDSC2 (Iorio, 2016)
PEO1	ACH-001630	ovary	99.4564	GDSC2 (Iorio, 2016)
SAT	ACH-001641	head_and_neck	25.1842	GDSC2 (Iorio, 2016)
SISO	ACH-001650	cervix	222.054	GDSC2 (Iorio, 2016)
SK-GT-2	ACH-001653	stomach	21.6895	GDSC2 (Iorio, 2016)
SK-GT-4	ACH-001654	oesophagus	317.277	GDSC2 (Iorio, 2016)
SKN	ACH-001655	uterus	35.7603	GDSC2 (Iorio, 2016)
TGW	ACH-001674	neuroblastoma	48.3139	GDSC2 (Iorio, 2016)
VA-ES-BJ	ACH-001702	soft_tissue_other	33.0863	GDSC2 (Iorio, 2016)
PFSK-1	ACH-001711	medulloblastoma	58.8015	GDSC2 (Iorio, 2016)
CAL-72	ACH-001715	osteosarcoma	14.6784	GDSC2 (Iorio, 2016)
GOTO	ACH-001716	neuroblastoma	143.385	GDSC2 (Iorio, 2016)
CCRF-CEM	ACH-001738	lymphoblastic_leukemia	2.30973	GDSC2 (Iorio, 2016)
MFM-223	ACH-001819	breast	44.4091	GDSC2 (Iorio, 2016)
COLO-824	ACH-001820	breast	35.9223	GDSC2 (Iorio, 2016)
TGBC1TKB	ACH-001861	biliary_tract	219.057	GDSC2 (Iorio, 2016)
SKG-IIIa	ACH-002020	cervix	217.183	GDSC2 (Iorio, 2016)
SAS	ACH-002029	head_and_neck	6.01239	GDSC2 (Iorio, 2016)
Ca9-22	ACH-002043	head_and_neck	108.565	GDSC2 (Iorio, 2016)
HO-1-u-1	ACH-002045	head_and_neck	7.01621	GDSC2 (Iorio, 2016)
NOS-1	ACH-002067	osteosarcoma	9.42151	GDSC2 (Iorio, 2016)
NB69	ACH-002083	neuroblastoma	0.501553	GDSC2 (Iorio, 2016)
CAL-39	ACH-002091	cervix	10.5092	GDSC2 (Iorio, 2016)
CHSA8926	ACH-002094	chondrosarcoma	219.925	GDSC2 (Iorio, 2016)
CS1	ACH-002099	bone_other	41.9908	GDSC2 (Iorio, 2016)
EMC-BAC-2	ACH-002102	lung_NSCLC_adenocarcinoma	19.0947	GDSC2 (Iorio, 2016)
ES1	ACH-002103	ewings_sarcoma	1.48762	GDSC2 (Iorio, 2016)
ES4	ACH-002105	ewings_sarcoma	194.821	GDSC2 (Iorio, 2016)
ES6	ACH-002107	ewings_sarcoma	11.3329	GDSC2 (Iorio, 2016)
ES7	ACH-002108	ewings_sarcoma	6.81362	GDSC2 (Iorio, 2016)
ES8	ACH-002109	ewings_sarcoma	6.98929	GDSC2 (Iorio, 2016)
EW-11	ACH-002111	ewings_sarcoma	17.5163	GDSC2 (Iorio, 2016)
EW-16	ACH-002114	ewings_sarcoma	34.1612	GDSC2 (Iorio, 2016)
EW-22	ACH-002116	ewings_sarcoma	56.5495	GDSC2 (Iorio, 2016)
EW-3	ACH-002118	ewings_sarcoma	11.4691	GDSC2 (Iorio, 2016)
GAK	ACH-002120	melanoma	24.2004	GDSC2 (Iorio, 2016)
Hey	ACH-002140	ovary	17.5226	GDSC2 (Iorio, 2016)
HuO-3N1	ACH-002142	osteosarcoma	433.7	GDSC2 (Iorio, 2016)
IST-MEL1	ACH-002143	melanoma	134.454	GDSC2 (Iorio, 2016)
KGN	ACH-002149	ovary	6.38182	GDSC2 (Iorio, 2016)
LB996-RCC	ACH-002155	kidney	22.1563	GDSC2 (Iorio, 2016)
LC-1-sq	ACH-002156	lung_NSCLC_squamous_cell_carcinoma	80.5908	GDSC2 (Iorio, 2016)
LU-99A	ACH-002158	lung_NSCLC_large_cell	139.96	GDSC2 (Iorio, 2016)
M14	ACH-002159	melanoma	21.9569	GDSC2 (Iorio, 2016)
MKN28	ACH-002161	stomach	50.0495	GDSC2 (Iorio, 2016)
NCI-H1688	ACH-002170	lung_small_cell_carcinoma	101.565	GDSC2 (Iorio, 2016)
NY	ACH-002178	osteosarcoma	91.3714	GDSC2 (Iorio, 2016)
OCUB-M	ACH-002179	breast	56.8415	GDSC2 (Iorio, 2016)
OMC1	ACH-002180	cervical cancer	9.09	(Gong et al, 2017)
OVCA420	ACH-002181	ovary	101.755	GDSC2 (Iorio, 2016)
OVMIU	ACH-002183	ovary	290.915	GDSC2 (Iorio, 2016)
PC-3_[JPC-3]	ACH-002184	lung_NSCLC_adenocarcinoma	28.2937	GDSC2 (Iorio, 2016)
PL18	ACH-002185	pancreas	220.674	GDSC2 (Iorio, 2016)
PL4	ACH-002186	pancreas	209.428	GDSC2 (Iorio, 2016)
RCC-JW	ACH-002191	kidney	59.8557	GDSC2 (Iorio, 2016)
RH-1	ACH-002194	rhabdomyosarcoma	23.9417	GDSC2 (Iorio, 2016)
SBC-3	ACH-002197	lung_small_cell_carcinoma	5.44277	GDSC2 (Iorio, 2016)
SN12C	ACH-002199	kidney	161.919	GDSC2 (Iorio, 2016)
SW962	ACH-002200	vulva cancer	14.01	(Gong et al, 2017)
WM1552C	ACH-002205	melanoma	22.6099	GDSC2 (Iorio, 2016)
WM35	ACH-002207	melanoma	122.581	GDSC2 (Iorio, 2016)
BB49-HNC	ACH-002213	head_and_neck	3.24906	GDSC2 (Iorio, 2016)
BE2-M17	ACH-002217	neuroblastoma	22.3748	GDSC2 (Iorio, 2016)
D-263MG	ACH-002225	glioma	21.3835	GDSC2 (Iorio, 2016)
D-392MG	ACH-002227	glioma	42.7308	GDSC2 (Iorio, 2016)
DiFi	ACH-002233	large_intestine	26.4556	GDSC2 (Iorio, 2016)
DOK	ACH-002234	head_and_neck	25.1326	GDSC2 (Iorio, 2016)
DSH1	ACH-002235	bladder	10.6743	GDSC2 (Iorio, 2016)
ETK-1	ACH-002237	biliary_tract	13.7192	GDSC2 (Iorio, 2016)
HO-1-N-1	ACH-002244	head_and_neck	21.6482	GDSC2 (Iorio, 2016)
Hs-633T	ACH-002246	fibrosarcoma	9.18306	GDSC2 (Iorio, 2016)
IMR-5	ACH-002248	neuroblastoma	4.18994	GDSC2 (Iorio, 2016)
JHU-022	ACH-002250	head_and_neck	163.649	GDSC2 (Iorio, 2016)
KINGS-1	ACH-002257	glioma	67.5586	GDSC2 (Iorio, 2016)
KYSE-220	ACH-002263	oesophagus	162.232	GDSC2 (Iorio, 2016)
KYSE-50	ACH-002264	oesophagus	186.568	GDSC2 (Iorio, 2016)
LB771-HNC	ACH-002265	head_and_neck	161.133	GDSC2 (Iorio, 2016)
LB831-BLC	ACH-002266	bladder	54.1355	GDSC2 (Iorio, 2016)
LN-405	ACH-002268	glioma	259.797	GDSC2 (Iorio, 2016)
MFH-ino	ACH-002271	soft_tissue_other	36.5649	GDSC2 (Iorio, 2016)
ML-2	ACH-002273	acute_myeloid_leukaemia	1.66335	GDSC2 (Iorio, 2016)
NB(TU)1-10	ACH-002277	neuroblastoma	12.6911	GDSC2 (Iorio, 2016)
NB10	ACH-002278	neuroblastoma	16.3537	GDSC2 (Iorio, 2016)
NB12	ACH-002279	neuroblastoma	76.5466	GDSC2 (Iorio, 2016)
NB13	ACH-002280	neuroblastoma	29.5137	GDSC2 (Iorio, 2016)
NB14	ACH-002281	neuroblastoma	6.80205	GDSC2 (Iorio, 2016)
NB7	ACH-002285	neuroblastoma	48.8312	GDSC2 (Iorio, 2016)
NEC8	ACH-002288	testis	54.4652	GDSC2 (Iorio, 2016)
NTERA-2-cl-D1	ACH-002291	testis	32.1483	GDSC2 (Iorio, 2016)
OACp4C	ACH-002292	oesophagus	45.8458	GDSC2 (Iorio, 2016)
PCI-30	ACH-002295	head_and_neck	11.9698	GDSC2 (Iorio, 2016)
RF-48	ACH-002301	stomach	32.8108	GDSC2 (Iorio, 2016)
SK-MG-1	ACH-002304	glioma	83.7882	GDSC2 (Iorio, 2016)
SKN-3	ACH-002305	head_and_neck	108.707	GDSC2 (Iorio, 2016)
SW684	ACH-002309	fibrosarcoma	290.029	GDSC2 (Iorio, 2016)
SW872	ACH-002310	soft_tissue_other	430.197	GDSC2 (Iorio, 2016)
TGBC24TKB	ACH-002312	biliary_tract	53.1436	GDSC2 (Iorio, 2016)
CaR-1	ACH-002345	large_intestine	25.8295	GDSC2 (Iorio, 2016)
